# Faster rates of molecular sequence evolution in reproduction-related genes and in species with hypodermic sperm morphologies

**DOI:** 10.1101/2021.08.16.456242

**Authors:** R. Axel W. Wiberg, Jeremias N. Brand, Lukas Schärer

**Affiliations:** University of Basel, Department of Environmental Sciences, Zoological Institute, Vesalgasse 1, 4051 Basel, Switzerland; Max Planck Institute for Biophysical Chemistry, Department of Tissue Dynamics and Regeneration, Am Fassberg 11, 37077 Göttingen, Germany

**Keywords:** Sexual conflict, sexual selection, comparative genomics, transcriptomics, *dN/dS*

## Abstract

Sexual selection drives the evolution of many striking behaviours and morphologies, and should leave signatures of selection at loci underlying these phenotypes. However, while loci thought to be under sexual selection often evolve rapidly, few studies have contrasted rates of molecular sequence evolution at such loci across lineages with different sexual selection contexts. Furthermore, work has focused on separate sexed animals, neglecting alternative sexual systems. We investigate rates of molecular sequence evolution in hermaphroditic flatworms of the genus *Macrostomum*. Specifically, we compare species that exhibit contrasting sperm morphologies, strongly associated with multiple convergent shifts in the mating strategy, reflecting different sexual selection contexts. Species donating and receiving sperm in every mating have sperm with bristles, likely to prevent sperm removal. Meanwhile, species that hypodermically inject sperm lack bristles, potentially as an adaptation to the environment experienced by hypodermic sperm. Combining functional annotations from the model, *M. lignano*, with transcriptomes from 97 congeners, we find genus-wide faster sequence evolution in reproduction-related *versus* ubiquitously-expressed genes, consistent with stronger sexual selection on the former. Additionally, species with hypodermic sperm morphologies had elevated molecular sequence evolution, regardless of a gene’s functional annotation. These genome-wide patterns suggest reduced selection efficiency following shifts to hypodermic mating, possibly due to higher selfing rates in these species. Moreover, we find little evidence for convergent amino acid changes across species. Our work not only shows that reproduction-related genes evolve rapidly also in hermaphroditic animals, but also that well-replicated contrasts of different sexual selection contexts can reveal underappreciated genome-wide effects.
