## Supplementary material for "Faster rates of molecular sequence evolution in reproduction-related genes and in species with hypodermic sperm morphologies": Table S3

### Sheet: Legend
Table S3	Data loss at each stage of the analysis pipeline
region	annotation category label
stage	short name for the stage of the analysis pipeline
decription	description of the stage of the analysis pipeline
n_transcripts	nr of surviving M. lignano transcripts carrying this annotation
n_ogs	nr of surviving homolog groups with an M. lignano transcript carrying this annotation
MI_n_transcripts	nr of surviving M. lignano transcripts carrying this annotation among the Maximum Inclusion (MI) inferred orthogroups.
MI_n_ogs	nr of surviving orthogoups containing an M. lignano transcript carrying this annotation among the Maximum Inclusion (MI) inferred orthogroups.
RT_n_transcripts	nr of surviving M. lignano transcripts carrying this annotation among the Rooted Ingroup (RT) inferred orthogroups.
RT_n_ogs	nr of surviving orthogoups containing an M. lignano transcript carrying this annotation among the Rooted Ingroup (RT) inferred orthogroups.

### Sheet: data_loss
region	stage	decription	n_transcripts	n_ogs	MI_n_transcripts	MI_n_ogs	RT_n_transcripts	RT_n_ogs
Ovary region	raw	the total number of Maclig genes in this category	828
Ovary region	in_homogroups	orthofinder	742	508
Ovary region	prot-aln	mafft	680	481
Ovary region	prot-aln-cleaning	zorro aln trimming	680	481
Ovary region	tree-building	iqtree	646	472
Ovary region	tree-pruning1	trim_tips.py	646	472
Ovary region	tree-pruning2	mask_tips_by_taxonID_transcripts.py	460	355
Ovary region	tree-pruning3	cut_long_internal_branches.py	458	354	458	354	458	354
Ovary region	PDC-orthologs	RT/MI algorithm (for MI algorithm this value only counts those that are *unique* to the MI)			74	74	113	113
Ovary region	cds		150	150
Ovary region	cds-aln	Mafft + pal2nal	150	150
Ovary region	cds-aln-cleaning	zorro + zorro_codon_trim.py + paml_cleaner.py	138	138
Ovary region	paml	codeml	135	135
Tail region	raw	the total number of Maclig genes in this category	837
Tail region	in_homogroups	orthofinder	735	484
Tail region	prot-aln	mafft	657	456
Tail region	prot-aln-cleaning	zorro aln trimming	657	456
Tail region	tree-building	iqtree	627	448
Tail region	tree-pruning1	trim_tips.py	625	446
Tail region	tree-pruning2	mask_tips_by_taxonID_transcripts.py	396	300
Tail region	tree-pruning3	cut_long_internal_branches.py	393	298	393	298	393	298
Tail region	PDC-orthologs	RT/MI algorithm			61	61	101	101
Tail region	cds	collected cds (union of RT and MI results; RT og kept where overlapping)	129	129
Tail region	cds-aln	mafft + pal2nal	129	129
Tail region	cds-aln-cleaning	zorro + zorro_codon_trim.py + paml_cleaner.py	115	115
Tail region	paml	codeml	114	114
Testis region	raw	the total number of Maclig genes in this category	3924
Testis region	in_homogroups	orthofinder	3543	1611
Testis region	prot-aln	mafft	3359	1570
Testis region	prot-aln-cleaning	zorro aln trimming	3359	1570
Testis region	tree-building	iqtree	3310	1559
Testis region	tree-pruning1	trim_tips.py	3301	1553
Testis region	tree-pruning2	mask_tips_by_taxonID_transcripts.py	2519	1294
Testis region	tree-pruning3	cut_long_internal_branches.py	2509	1312	2509	1312	2509	1312
Testis region	PDC-orthologs	RT/MI algorithm			342	342	460	460
Testis region	cds	collected cds (union of RT and MI results; RT og kept where overlapping)	703	703
Testis region	cds-aln	mafft + pal2nal	703	703
Testis region	cds-aln-cleaning	zorro + zorro_codon_trim.py + paml_cleaner.py	653	653
Testis region	paml	codeml	643	643
Ubiquitously expressed	raw	the total number of Maclig genes in this category	1000
Ubiquitously expressed	in_homogroups	orthofinder	904	812
Ubiquitously expressed	prot-aln	mafft	864	786
Ubiquitously expressed	prot-aln-cleaning	zorro aln trimming	864	786
Ubiquitously expressed	tree-building	iqtree	848	779
Ubiquitously expressed	tree-pruning1	trim_tips.py	841	773
Ubiquitously expressed	tree-pruning2	mask_tips_by_taxonID_transcripts.py	682	593
Ubiquitously expressed	tree-pruning3	cut_long_internal_branches.py	623	589	623	589	623	589
Ubiquitously expressed	PDC-orthologs	RT/MI algorithm			108	108	245	245
Ubiquitously expressed	cds	collected cds (union of RT and MI results; RT og kept where overlapping)	285	285
Ubiquitously expressed	cds-aln	mafft + pal2nal	285	285
Ubiquitously expressed	cds-aln-cleaning	zorro + zorro_codon_trim.py + paml_cleaner.py	263	263
Ubiquitously expressed	paml	codeml	257	257
